# Strong genetic differentiation but limited niche partitioning in a sympatric species pair separated by an allochronic reproductive barrier

**DOI:** 10.1101/2023.08.30.555036

**Authors:** Mitchell Irvine, Zachary Stewart, Nagalingam Kumaran, Chapa G. Manawaduge, James Ryan, Solomon Balagawi, Brendan Missenden, Melissa Starkie, Anthony R. Clarke, David Hurwood, Peter Prentis

## Abstract

The combination of differential adaptation to ecological niches and the development of reproductive barriers are considered helpful for maintaining co-existing species. In the absence of one of these elements, species boundaries are expected to breakdown. The tephritid fruit fly species pair, *Bactrocera tryoni* and *B. neohumeralis*, have significant overlap in geographic range and host use, with time of day of male mating the only known difference in their mating systems. Using a combination of ecological (seasonal abundance, host use and habitat use) and genomic data, we tested the differing roles of competition and assortative mating on the maintenance of the species boundaries in this species pair. Genome-wide SNP analyses found strong genetic differentiation between the species with no evidence for hybridization in the field. Most outlier SNPs were restricted to narrow regions towards the centromeres and telomeres of chromosomes and high nucleotide diversity rates were observed throughout the chromosomes of both species. Enrichment of annotation terms indicated an overabundance of genes with the ‘abnormal neuroanatomy’ term. Terms of interest associated with sleep and circadian rhythm, potentially important to the allochronic reproductive barrier, were non-enriched. Ecological data found limited evidence for ecological differentiation between the two species based on significant positive correlations between species numbers trapped at different times of the year, trapped in different habitats within a region, or when reared from fruit.

Our study highlights the significance of assortative mating over ecological differentiation for sympatric maintenance of the *B. tryoni*/*B. neohumeralis* sibling pair.
