## Supplementary Section 2 for "Strong genetic differentiation but limited niche partitioning in a sympatric species pair separated by an allochronic reproductive barrier"

### Sheet: Supplementary Section 2
Table S2. Read counts obtained for Bactrocera neohumeralis samples after demultiplexing with process_radtags. Also shown are the percentage of reads that successfully mapped back to the genome sequence.
Genotype ID	Retained reads (count)	Mapping Rate (%)		Genotype ID	Retained reads (count)	Mapping Rate (%)		Genotype ID	Retained reads (count)	Mapping Rate (%)		Genotype ID	Retained reads (count)	Mapping Rate (%)
502	3564859	66.62		531	3370353	52.51		560	3298271	79.11		787	3054990	76.7
503	3088454	71.91		532	3662680	66.45		561	3306521	80.52		788	3343515	79.93
504	3333902	77.09		535	3349989	4.32		562	3589119	64.45		789	3695625	80.47
506	4331062	42.28		536	3245642	75.91		563	3335942	44.24		790	3185800	76.73
507	4040889	77.77		537	4578000	7.01		564	3279782	75.68		791	3038858	81.09
508	3789029	74.97		538	3879454	14.61		565	4212963	41.69		792	3385004	77.45
509	3509575	76.91		539	4039314	5.29		566	3781888	64.69		793	3190974	76.74
510	3778311	79.49		540	4342392	4.16		567	3081729	74.69		794	3005131	79.03
511	3601125	75.83		541	4046977	13.52		568	3183270	72.36		795	3077408	73.1
512	3361156	74.95		542	4123391	36.09		569	3415146	80.99		796	3348160	81.99
513	2932346	18.99		543	3173587	74.99		570	3845802	73.92		797	3492183	79.75
515	3813366	61.07		544	3194407	70.37		573	3342409	76.66		798	3572553	73.87
516	4034677	62.74		545	3394994	85.14		574	3464218	69.58		799	3223798	77.39
517	3412902	58.51		546	3470627	82.58		575	3860477	49.07		800	2894233	82.44
518	3566494	67.15		547	3110310	69.75		576	3022279	77.32		801	3099807	77.67
519	3638262	71.82		548	3247706	66.12		577	3073451	75.41		803	3907114	71.75
520	3763529	29.95		549	3500245	73.02		578	3531137	74.57		805	4100038	69.3
521	3593016	57.36		550	3961349	48.8		579	3018409	78.8		807	3525277	72.92
522	3729670	70.77		551	3254837	76.4		778	3878979	62.6		808	3565648	72.25
523	3670297	3.95		552	3368362	67.47		779	3866002	66.97		809	3565322	77.48
524	4523089	13.9		553	3426685	82.15		780	3702938	64.17		810	3418977	78.58
525	4020536	66.6		554	3980129	22.8		781	3690787	75.45		811	3554440	70.19
526	3355325	52.74		555	4216336	0.38		782	3069631	70.27		812	3158403	51.67
527	3477812	78.75		556	3155812	74.79		783	4253664	64.52		813	3794564	62.79
528	3533653	56.38		557	3207186	76.92		784	3647517	75.59		-	-	-
529	3020529	54.94		558	3341929	75.84		785	3601265	76.16		-	-	-
530	3346470	53.9		559	3216213	75.15		786	3237028	72.91		-	-	-
Table S3. Read counts obtained for Bactrocera tryoni samples after demultiplexing with process_radtags. Also shown are the percentage of reads that successfully mapped back to the genome sequence
Genotype ID	Retained reads (count)	Mapping Rate (%)		Genotype ID	Retained reads (count)	Mapping Rate (%)		Genotype ID	Retained reads (count)	Mapping Rate (%)
580	3720697	78.11		620	3399768	79.18		731	3236506	71.37
581	3334384	71.14		621	3296096	77.02		732	3233504	75.07
582	3142790	71.8		646	3180453	79.5		733	3419873	74.37
583	3713272	80.55		647	3389151	68.45		734	3088880	70.35
584	3641693	63.74		648	3226515	72.9		735	3087841	75.22
585	3024293	78.1		649	3581139	74.55		736	3352182	78.13
598	3282285	75.89		650	3066495	80.76		737	3348437	78.25
599	3505153	78.96		651	3251375	75.42		738	3015541	73.69
600	3758566	71.85		652	3599621	76.95		739	3152793	78.06
601	3182642	75.68		653	3527405	67.91		740	3360617	74.83
602	3323809	75.43		654	3204985	76.99		741	3441129	75.12
603	3389161	79.66		655	3445526	77.45		742	3030942	73.6
604	3463901	81.66		656	3474467	75.39		743	2962712	77.83
605	3259508	74.5		657	3530754	74.37		744	3430489	79.33
607	3423807	74.17		658	3129637	70.45		745	2894327	80.55
608	3733558	25.16		659	3147920	80.38		746	2945299	80.08
609	3655474	79.13		660	3321062	78.38		747	3260828	80.66
610	3067923	77.53		661	3386467	74.49		748	3728337	77.39
611	3252133	70.58		662	3185053	76.42		749	4028089	78.44
612	3606168	71.38		663	3195129	80.17		750	3169956	79.64
613	3340617	78.88		664	3534272	74.27		751	3425262	76.67
614	3094849	77.39		665	3683339	79.64		752	3735988	76.1
615	3252850	76.69		666	3074600	74.11		753	3447108	77.32
616	3054786	71.04		667	3194889	73.93		754	3293534	75.18
617	2596430	75.83		668	3592018	71.16		756	3568719	76.39
618	2954267	78.42		669	3295660	80.15		764	5228647	38.81
619	3278012	75.84		730	2898911	76.64		777	3925624	70.21
Table S4. A selection of candidate genes containing or in near proximity to outlier SNPs. Genes were selected on the basis of their functional annotations, of which several terms were of interest for hypothesis generation, including: ‘abnormal neuroanatomy’, ‘nervous system development’, ‘sensory system’, ‘sensory organ development’, ‘abnormal sleep’, ‘circadian rhythm’, ‘abnormal circadian rhyth…
Gene ID		Drosophila hit			Molecular functions				Biological processes		Phenotype			Phenotypic class
LOC120774747		brother of ihog (FBgn0040388)			hedgehog family protein binding; coreceptor activity				regionalization; cellular process; pattern specification process; multicellular organism development; sensory organ development		stalk follicle cell; follicle cell; follicle stem cell; wing vein; wing blade			increased occurrence of cell division; visible; viable; hyperplasia; fertile
LOC120777742		Neuroligin 3 (FBgn0083963)			neurexin family protein binding; signaling receptor activity				cellular process; developmental process; nervous system development; cell-cell signaling; chemical synaptic transmission		cell; organism; somatic precursor cell; neuron; thoracic segment			abnormal neuroanatomy; increased mortality; increased mortality during development; phenotype
LOC120778467		furry (FBgn0016081)			protein binding				sensory organ development; female gamete generation; dendrite morphogenesis; neuron recognition; microtubule-based movement		cell projection; egg; peripheral nervous system; supramolecular polymer; epithelial cell			female sterile; increased mortality; increased mortality during development; phenotype
LOC120779513		Crk oncogene (FBgn0024811)			receptor tyrosine kinase binding				anatomical structure morphogenesis; regulation of hydrolase activity; instar larval or pupal development; tissue development; myotube differentiation		intracellular non-membrane-bounded organelle; embryo; local neuron; astrocyte-like glial cell; adult segment			phenotype; lethal - all die before end of P-stage; increased mortality during development; abnormal neuroanatomy
LOC120779906		ATP binding cassette subfamily D member 1 (FBgn0039890)			ATP binding; ABC-type fatty-acyl-CoA transporter activity; ATP hydrolysis activity; ABC-type transporter activity; long-chain fatty acid transporter activity				lipid localization; organelle organization; lipid modification; cellular component organization or biogenesis; peroxisomal transport		pigment cell; retina			viable; abnormal neuroanatomy; fertile; decreased cell number
LOC120779467		Zn finger homeodomain 2 (FBgn0004607)			DNA-binding transcription factor activity, RNA polymerase II-specific; DNA binding; RNA polymerase II cis-regulatory region sequence-specific DNA binding; RNA polymerase II transcription regulatory region sequence-specific DNA binding				regulation of transcription by RNA polymerase II; imaginal disc-derived wing morphogenesis; nervous system development; regulation of DNA-templated transcription; wing disc development		sensory system; intracellular organelle; cell projection; presumptive embryonic/larval nervous system; compound sense organ			decreased size; phenotype; increased cell growth rate; lethal
LOC120779787		Zn finger homeodomain 2 (FBgn0004607)			DNA-binding transcription factor activity, RNA polymerase II-specific; DNA binding; RNA polymerase II cis-regulatory region sequence-specific DNA binding; RNA polymerase II transcription regulatory region sequence-specific DNA binding				regulation of transcription by RNA polymerase II; imaginal disc-derived wing morphogenesis; nervous system development; regulation of DNA-templated transcription; wing disc development		sensory system; intracellular organelle; cell projection; presumptive embryonic/larval nervous system; compound sense organ			decreased size; phenotype; increased cell growth rate; lethal
LOC120781853		Wnt oncogene analog 10 (FBgn0031903)			cytokine activity; frizzled binding; signaling receptor binding				neuron differentiation; canonical Wnt signaling pathway; cell fate commitment; Wnt signaling pathway		photoreceptor cell R8; medulla; medullary intrinsic neuron Mi1; embryonic/larval crystal cell			abnormal neuroanatomy; increased cell number
LOC120782890		E5 (FBgn0008646)			DNA binding; RNA polymerase II cis-regulatory region sequence-specific DNA binding; DNA-binding transcription factor activity, RNA polymerase II-specific				neuron differentiation; regulation of DNA-templated transcription; central nervous system development; brain development		wing			visible; viable; lethal
LOC120772683		Octopamine beta1 receptor (FBgn0038980)			adrenergic receptor activity; G protein-coupled amine receptor activity; octopamine receptor activity; G protein-coupled receptor activity				negative regulation of synaptic assembly at neuromuscular junction; adenylate cyclase-activating adrenergic receptor signaling pathway; adenylate cyclase-activating G protein-coupled receptor signaling pathway; G protein-coupled receptor signaling pathway; adenylate cyclase-modulating G protein-coupled receptor signaling pathway		type II bouton; type I bouton; embryonic/larval neuromuscular junction			abnormal locomotor behavior; viable; abnormal neuroanatomy; fertile; abnormal sleep
LOC120771959		Cyclic nucleotide-gated ion channel subunit A (FBgn0261612)			binding; transmembrane transporter activity; intracellular ligand-gated monoatomic ion channel activity; purine ribonucleotide binding; monoatomic ion channel activity				establishment of localization; localization; monoatomic cation transport; transport; cellular process		s-LNv neuron			lethal; abnormal stress response; abnormal circadian rhythm; abnormal locomotor rhythm; viable; abnormal neuroanatomy
LOC120779145		Puratrophin-1-like (FBgn0035802)			guanyl-nucleotide exchange factor activity				positive regulation of Rho protein signal transduction; neuron projection morphogenesis; imaginal disc-derived leg morphogenesis; regulation of locomotor rhythm		LNd neuron; dendrite; s-LNv Pdf neuron; presynaptic active zone			lethal; fertile; abnormal neuroanatomy; abnormal circadian behavior; viable; abnormal pain response
LOC120779691		Eph receptor tyrosine kinase (FBgn0025936)			catalytic activity; protein tyrosine kinase activity; transmembrane signaling receptor activity; transmembrane receptor protein tyrosine kinase activity; molecular transducer activity				anatomical structure development; multicellular organismal process; biological regulation; metabolic process; signaling		compound sense organ; neurosecretory neuron; adult mushroom body alpha-lobe; eye; LNv neuron			phenotype; abnormal sleep; abnormal circadian behavior; abnormal neuroanatomy
LOC120774930		uncharacterised (FBgn0022349)			.				long-term memory		trichogen cell; macrochaeta			visible; abnormal circadian rhythm; abnormal flight; viable
LOC120773428		Neuroligin 4 (FBgn0083975)			neurexin family protein binding; signaling receptor activity				cellular process; cell communication; synaptic signaling; biological regulation; cell adhesion		optic lobe narrow field columnar neuron; cell projection; external sensory organ; neuron projection; endocrine system			abnormal sleep; abnormal neurophysiology; phenotype; abnormal behavior
LOC120782635		Insulin-like receptor (FBgn0283499)			protein binding; catalytic activity; binding; kinase activity; carbohydrate derivative binding				chemical homeostasis; homeostatic process; regulation of cell development; circadian rhythm; carbohydrate homeostasis		cell junction; cell projection; extended germ band embryo; larval metathoracic segment; synapse			abnormal size; abnormal mating behavior; abnormal sleep; phenotype
LOC120767682		Early gene at 23 (FBgn0020445)			ATPase-coupled transmembrane transporter activity; ABC-type transporter activity; ATP hydrolysis activity; ATP binding				transmembrane transport; regulation of circadian rhythm		.			viable; abnormal circadian rhythm; abnormal locomotor rhythm; lethal
LOC120771002		myo-inositol-1-phosphate synthase (FBgn0025885)			inositol-3-phosphate synthase activity				phospholipid biosynthetic process; inositol biosynthetic process		testis; elongation stage spermatid; waste bag			male sterile; female fertile; abnormal size; viable
LOC120775099		Inositol 1,4,5-triphosphate kinase 2 (FBgn0283680)			kinase activity; calcium-dependent protein binding; inositol tetrakisphosphate kinase activity; inositol-1,4,5-trisphosphate 3-kinase activity; calmodulin binding				negative regulation of cytosolic calcium ion concentration; salivary gland cell autophagic cell death; inositol phosphate biosynthetic process		wing; salivary gland; abdomen; wing vein L1			lethal; viable; fertile; visible; abnormal oxidative stress response
Table S8: Trap catches of B. tryoni: B. neohumeralis for fine scale seasonal activity in various locations in the Wide-Bay/Burnett region of Queensland, Australia
	2021-04-01			2021-08-01		2021-10-01			2021-12-01			2022-02-01		2022-04-01
Site	B. tryoni	B. neohumeralis		B. tryoni	B. neohumeralis	B. tryoni		B. neohumeralis	B. tryoni	B. neohumeralis		B. tryoni	B. neohumeralis	B. tryoni	B. neohumeralis
Ban Ban	7	4		27	0	14		0	3	0		14	0	2	0
Benyanda Citrus	2	0		12	0	0		0	4	0		0	0	1	0
Biggenden	26	7		193	0	150		9	126	2		52	0	9	1
Boneywood	1	0		19	0	24		0	111	0		68	0	5	0
Bundaberg	15	49		36	0	225		69	44	6		66	5	80	16
Childers	50	2		301	118	148		29	161	3		126	8	39	5
Eidsvold	11	0		168	0	76		0	139	0		67	0	48	1
Gaeta	20	1		353	25	92		5	55	0		100	22	33	24
Gin Gin	35	0		209	25	440		12	266	6		134	13	51	0
Glen Echo	100	148		222	206	42		9	31	4		145	103	82	223
Good Night 1	23	7		252	127	170		48	44	11		336	477	124	326
Good Night 2	21	6		121	36	275		56	93	33		884	339	62	298
Howard	96	6		165	148	340		66	117	20		121	13	72	11
Maryborough	30	30		167	0	417		10	126	5		69	2	33	0
Meadowvale	137	12		247	180	50		11	50	5		151	7	309	41
Monduran	6	23		35	0	3		0	20	3		53	27	10	6
Mundubbera	1	0		11	0	124		0	101	1		12	0	9	0
Nearum	13	0		103	13	235		26	39	18		56	12	20	4
Old Cooranga 1	12	0		4	0	0		0	53	1		11	0	6	0
Old Cooranga 2	2	0		27	0	0		0	13	0		13	0	13	0
Silverleaf	4	1		19	0	5		0	31	0		5	0	5	0
Tansey 2	15	3		39	0	4		2	8	1		42	16	11	3
Winfield	220	112		152	570	228		44	146	1		265	41	265	368
Woocoo	60	29		311	400	83		24	4	7		112	179	83	147
Yenda	8	4		51	0	0		0	6	0		3	0	5	0
Table S9. Habitat descriptions of trap locations for habitat preference analysis.
Habitat type	Descriptions				Locations (latitude & longitude): T1 – trap site 1; T2-trap site 2; T3-trap site 3
Grasslands	This habitat included dry grazing and baron land and coastal wetland.				Price Street, West Bundaberg: T1-S24o54’56.7” E152o18’23.1”, T2-S24o55’03.4” E152o18’20.6”, T3- S24o55’12.4” E152o18’17.3”
					Bundaberg Port road, East Bundaberg: T1-S24o46’15.3” E152o23’19.2”, T2-S24o46’18.2” E152o23’22.5”, T3- S24o46’19.9” E152o23’24.6”
					Old Windermere road, S Bundaberg: (T1-S24o53’20.6” E152o28’04.2”, T2-S24o53’31.2” E152o28’05.6”, T3- S24o53’43.3” E152o28’06.4”
Suburbia/ Residential	Areas included residential suburbs in the coastal region, those less than two kilometres from the Burnett river and residential areas over two kilometres from the Burnett river.				Moore Park road, North Bundaberg (coastal): T1-S24o43’07.5” E152o16’35.3”, T2-S24o43’09.0” E152o16’48.1”, T3- S24o43’25.4” E152o17’07.9”
					West Bundaberg – Cox st., Diamond St& Powers st (near Burnett river): T1-S24o87’17.3” E152o31’72.21”, T2-S24o87’43.0” E152o31’60.0”, T3- S24o87’79.3” E152o33’82.2”
					East Bundaberg - Elliot Heads road (over 3km away from river and coastline): T1-S24o88’08.3” E152o38’00.0”, T2-S24o88’38.0” E152o38’30.7”, T3- S24o88’52.3” E152o37’84.2”
Intensive horticultural farming	Farms include those that cultivated row crops such as tomatoes and zucchini and tropical fruit tree orchards such as mango, avocado, lychee, citrus, figs and bananas.				Moore Park road Farm 1 (North Bundaberg) T1-S24o54’56.7” E152o18’23.1”, T2-S24o55’03.4” E152o18’20.6”, T3- S24o55’12.4” E152o18’17.3”
					Moore Park road Farm 2 (North Bundaberg): T1-S24o54’56.7” E152.18’23.1”, T2-S24o55’03.4” E152o18’20.6”, T3- S24o55’12.4” E152o18’17.3”
					St. John Road Farm 3 (South Bundaberg): T1-S24o52’00.9” E152o24’57.3”, T2-S24o52’03.5” E152o24’56.7”, T3- S24o52’06.0” E152o24’57.9”
Mixed sugarcane & other crops farming	Farms selected were those that cultivated sugarcane as the main crop with other crops such as watermelons, pumpkins, sweet potatoes, strawberries, zucchini and tomatoes.				Elliot Head’s road Farm 1(East Bundaberg): T1-S24o52’56.1” E152o23’36.0”, T2-S24o52’43.7” E152o23’46.4”, T3- S24o52’34.6” E152o23’47.8”
					Elliot Head’s road Farm 2 (South Bundaberg): T1-S24o52’58.5” E152o27’01.1”, T2-S24o53’06.9” E152o27’00.7”, T3- S24o53’08.4” E152o26’46.4”
					Mittelheusers rd, East Bundaberg: T1-S24o47’08.3” E152o24’48.8”, T2-S24o47’15.8” E152o24’46.5”, T3- S24o47’21.1” E152o24’57.3”
Dry sclerophyll forest	This habitat included sclerophyll forest over 2 kilometres away from the Burnett river. Forest canopy cover was between 40-55% (Walker and Hopkins 1990)				Bundaberg Ring road, West Bundaberg: T1-S24o54’50.3” E152o20’19.3”, T2-S24o54’42.4” E152o20’31.3”, T3- S24o54’48.2” E152o20’48.2”
					Norville park road, West Bundaberg: T1-S24o53’25.5” E152o20’09.1”, T2-S24o53’23.0” E152o20’19.9”, T3- S24o53’22.4” E152o20’23.0”
					Hummock road, South Bundaberg: T1-S24o50’36.0” E152o25’33.6”, T2-S24o50’33.2” E152o25’32.9”, T3- S24o50’31.9” E152o25’35.2”
Wet riverine sclerophyll forest	The forests in this habitat were located less than one kilometre from the Burnett river or water courses. Vegetation consisted of the dense sclerophyll forest and eucalyptus species. Canopy cover is between 55-70% (Walker and Hopkins 1990)				Forest at the botanical gardens, North Bundaberg: T1-S24o51’04.6” E152o20’15.3”, T2-S24o51’10.8” E152o20’13.0”, T3- S24o51’19.9” E152o20’11.4”)
					Queens Park, West Bundaberg: T1-S24o52’02.7” E152o20’01.2”, T2-S24o52’04.1” E152o19’54.1”, T3- S24o52’04.7” E152o19’47.2”)
					Strathdees road, East Bundaberg: T1-S24o47’35.7” E152o23’18.1”, T2-S24o47’30.8” E152o23’19.4”, T3- S24o47’16.6” E152o23’21.1”

### Sheet: Sheet1
Table 5.8: Trap catches of B. tryoni: B. neohumeralis for fine scale seasonal activity in various locations in the Bundaberg region of Queensland, Australia
	2021-04-01		2021-08-01		2021-10-01		2021-12-01		2022-02-01		2022-04-01
Site	B. tryoni	B. neohumeralis	B. tryoni	B. neohumeralis	B. tryoni	B. neohumeralis	B. tryoni	B. neohumeralis	B. tryoni	B. neohumeralis	B. tryoni	B. neohumeralis
Ban Ban	7	4	27	0	14	0	3	0	14	0	2	0
Benyanda Citrus	2	0	12	0	0	0	4	0	0	0	1	0
Biggenden	26	7	193	0	150	9	126	2	52	0	9	1
Boneywood	1	0	19	0	24	0	111	0	68	0	5	0
Bundaberg	15	49	36	0	225	69	44	6	66	5	80	16
Childers	50	2	301	118	148	29	161	3	126	8	39	5
Eidsvold	11	0	168	0	76	0	139	0	67	0	48	1
Gaeta	20	1	353	25	92	5	55	0	100	22	33	24
Gin Gin	35	0	209	25	440	12	266	6	134	13	51	0
Glen Echo	100	148	222	206	42	9	31	4	145	103	82	223
Good Night 1	23	7	252	127	170	48	44	11	336	477	124	326
Good Night 2	21	6	121	36	275	56	93	33	884	339	62	298
Howard	96	6	165	148	340	66	117	20	121	13	72	11
Maryborough	30	30	167	0	417	10	126	5	69	2	33	0
Meadowvale	137	12	247	180	50	11	50	5	151	7	309	41
Monduran	6	23	35	0	3	0	20	3	53	27	10	6
Mundubbera	1	0	11	0	124	0	101	1	12	0	9	0
Nearum	13	0	103	13	235	26	39	18	56	12	20	4
Old Cooranga 1	12	0	4	0	0	0	53	1	11	0	6	0
Old Cooranga 2	2	0	27	0	0	0	13	0	13	0	13	0
Silverleaf	4	1	19	0	5	0	31	0	5	0	5	0
Tansey 2	15	3	39	0	4	2	8	1	42	16	11	3
Winfield	220	112	152	570	228	44	146	1	265	41	265	368
Woocoo	60	29	311	400	83	24	4	7	112	179	83	147
Yenda	8	4	51	0	0	0	6	0	3	0	5	0
